# The dynamic chromatin architecture of the regenerating liver

**DOI:** 10.1101/664862

**Authors:** Amber W. Wang, Yue J. Wang, Adam M. Zahm, Ashleigh R. Morgan, Kirk J. Wangensteen, Klaus H. Kaestner

## Abstract

**Background & Aims:** The adult liver is the main detoxification organ and is routinely exposed to environmental insults but retains the ability to restore its mass and function upon tissue damage. However, massive injury can lead to liver failure, and chronic injury causes fibrosis, cirrhosis, and hepatocellular carcinoma. Currently, the transcriptional regulation of organ repair in the adult liver is incompletely understood.

**Methods:** We isolated nuclei from quiescent as well as repopulating hepatocytes in a mouse model of hereditary tyrosinemia, which recapitulates the injury and repopulation seen in toxic liver injury in humans. We then performed the ‘assay for transposase accessible chromatin with high-throughput sequencing’ (ATAC-seq) specifically in repopulating hepatocytes to identify differentially accessible chromatin regions and nucleosome positioning. Additionally, we employed motif analysis to predict differential transcription factor occupancy and validated the *in silico* results with chromatin immunoprecipitation followed by sequencing (ChIP-seq) for hepatocyte nuclear factor 4α (HNF4α) and CCCTC-binding factor (CTCF).

**Results:** Chromatin accessibility in repopulating hepatocytes was increased in the regulatory regions of genes promoting proliferation and decreased in the regulatory regions of genes involved in metabolism. The epigenetic changes at promoters and liver enhancers correspond with regulation of gene expression, with enhancers of many liver function genes displaying a less accessible state during the regenerative process. Moreover, increased CTCF occupancy at promoters and decreased HNF4α binding at enhancers implicate these factors as key drivers of the transcriptomic changes in replicating hepatocytes that enable liver repopulation.

**Conclusions:** Our analysis of hepatocyte-specific epigenomic changes during liver repopulation identified CTCF and HNF4α as key regulators of hepatocyte proliferation and regulation of metabolic programs. Thus, liver repopulation in the setting of toxic injury makes use of both general transcription factors (CTCF) for promoter activation, and reduced binding by a hepatocyte-enriched factor (HNF4α) to temporarily limit enhancer activity.

**Graphical Abstract:** 
