## Supplemental Table 1 for "The dynamic chromatin architecture of the regenerating liver"

### Sheet: Sheet1
Sample ID	Condition	Index	Cumulate reads
SUN1-GFP-1	Quiescent	CGAGGCTG	119120180
SUN1-GFP-2	Quiescent	AAGAGGCA	111970248
#3603	1-week repopulation	AATTCGTT	97320484
#3604	1-week repopulation	GGCGTCGA	135005202
#2383	4-week repopulation	GTAGAGGA	186365116
#2385	4-week repopulation	TGCTGGGT	236418952
