## Supplemental Table 3 for "The dynamic chromatin architecture of the regenerating liver"

### Sheet: Sheet1
TRAP 1wk Up & ATAC 1wk Up	TRAP 1wk Down & ATAC 1wk Down	TRAP 4wk Up & ATAC 4wk Up	TRAP 4wk Down & ATAC 4wk Down	TRAP 1wk Up & ATAC 4wk Down
St5	Baz2b	Kdm2a	Ralgapa1	St5
Pcdhac2	Slc13a5	Pcdhac2	Celsr2	Mpzl1
Dnmt3b	Celsr2	Asap2	Zfp960	Adora1
Asap2	Amigo1	Ypel2	Eif2a	Ttf2
Tacc2	Eif2a	Birc5	Pde1a	Adamts15
1700001J03Rik	Whrn	Rasl10b	Vegfa	Tpd52
Pfdn4	Pde1a	Rap1gap2	Cfhr2	Npnt
Rap1gap2	Ptprd	43718	Prickle1	Sybu
Sybu	Rfx4	Cln6	Lin7a	Pak6
Abcc4	Tapbp	Abcc4	Phactr2	Abcc4
Ube2u	Cfhr2	Slc47a2	Rusc2	Ube2u
Rps27a	Maf	Zfr2	Dnm2	Atp2b2
Atp2b2	Cadm1	Atp2b2	Proc	Rreb1
Samd4	1190002N15Rik	Clip2	Zfp874b	Leo1
Clip2	Lin7a	Shroom4	Nrp2	Rad54b
Txnrd1	Spata13	Clpx	Srgap1	Peg10
Cd63	Itpripl2	Mki67	A1bg	Net1
Rpl38	Lrch1	Neto2	Lclat1	Cps1
Scn8a	Rabgap1l	Cenpf	Cep152	Dennd4c
Usp6nl	Ets1	Tekt5	Htra4	Kif16b
Dennd4c	Pkig	Col6a6	Tsc22d2	Kif14
A1cf	Arap1	Kif21a	Tbc1d4	Myom1
Mki67	C1qtnf5	Hnrnpm	Arhgef26	Rapgef2
Kif16b	Cabyr	Arhgef7	Dsel	Trmt61a
Rbbp8	Wsb1	Tfap2a	Rhobtb1	Cenpw
Cenpf	Arrdc3	Gucy2c	Slc43a1	Cdca2
Lig1	Arrdc4	Plod2	Dip2c	Nedd9
Gpx3	Proc	Ralgds	AI464131	Cry2
Sec61g	Tsc22d3	Ezh2	Steap2	Nedd4l
Cdca2	Nrp2	Ppm1b	Amy1	Gm10639
Nedd9	Syne1	Gjb3	Cmah	Eps15l1
Naip2	Gpc6	Eomes	Rnf13	Hipk2
Golga7b	Fgfr1	Ephb1	Csf1	Dlgap5
Htatip2	Vamp5	Dlk1	Corin	Cd36
Ephb6	Rsbn1l	Kifc1	Klhl25	Serpinb8
Kctd18	Dock9	Gprc5b	Fyn	Gstm4
Dctd	Ogfrl1	Tjp2	Il1r1	Kif26b
Kif26b	Chsy1	Nrxn2	Slc39a8	Lmo4
Lmo4	Lemd3	Psat1	Fam46c	Tchh
Mdm1	Tbc1d4	Dlg2	Lnx1	Gins1
Aen	Mfhas1	Angpt2	Rab23	Plec
Dnajc13	Cul9	Anxa2	Als2	Ppfibp2
Fignl1	Ankrd44	Cbx1	Smyd1	Nhsl1
Gins1	Zfp467	Cdh15	Blzf1	Mthfd1l
Dlg5	AI464131	Col1a1	Timd2	Flrt3
Ppfibp2	Hic1	E2f1	Ang	Myc
Ush1c	Pklr	Hells	Igsf10	Ect2
Spats2l	Zcchc24	Ifngr2	Mapre2	C1qtnf3
Pdzrn4	Rdx	Kif3a	Tnik	Dlg2
Tmem29	Celf2	Npdc1	Pgap1	Afp
Crlf2	Ifnar2	Pdgfa	Extl2	Angpt2
Eomes	Cd59a	Pim1	Pld1	Cenpc1
Ift122	Lyn	Slc1a1	Homer2	Fst
Tceal8	Cmah	Sprr1a	Ifih1	Hmgb2
Mthfd1l	Nfib	Tnfrsf11a	Ildr2	Lor
3110009E18Rik	Zfp385b	Agtrap	Syde2	Lpl
Flrt3	Rnf13	Aspm	Rad52	Mcm5
Myc	Ppara	Cdc7	Ttc23	Map4k4
Ect2	Sox5	Kif11	Enpp5	Nmbr
Grb10	Stxbp1	Kif15	Bdh2	Ppl
Dmpk	Smarcc2	Limk1	Ahi1	Prim2
Dlk1	Syt3	Lmnb1	Postn	Ptgfr
Mical2	Lpin1	Zbtb7a	App	Raet1a
Morc4	Slc39a8	Melk	Slc29a1	Rasgrf2
Lpin3	Meis2	Nek2	Cd99l2	S100a10
Maged2	Slc4a4	Slc22a3	Thsd1	Slc16a1
Tmem200b	Cfb	Ucp2	Gm11837	Stk10
Jph2	Fam46c	Gipc2	Cadps2	Tnfaip6
Psat1	Gpd2	Prkx	Ambp	Aox1
Dlg2	Fchsd2	Tuba8	Aqp1	Bub1b
Arntl	Mtss1	Zranb2	Arg1	Ccna2
Clcn5	Itih4	Pabpn1	Bmp2	Gstm1
Angpt2	Per1	Stmn1	Cd38	Hey1
Bmp7	Ces3b	B4galt6	F9	Lmnb1
Bmp8b	Lnx1	Cmpk2	Akr1b8	Psmb7
Calm3	Csnk1g2	Rbfox1	Fmo3	Sec22b
Ccne1	Fbxl5	Cdc20	Gas1	Shcbp1
Cd9	Smyd1	Igf2bp3	Gpc4	Aifm1
Cdkn2b	Klhl7	Tmem54	Serpind1	Anxa11
Cdkn2c	Ptk2b	Ube2t	Sdc2	Pdk4
Chgb	Efna1	Lysmd2	Il15	Hunk
Cit	Igsf10	Ttll7	Nnt	Sntb1
Fgd1	Fnip2	Zbtb46	Npc1	Nckap1
Impact	Fgfr3	Fam83d	Pah	Rybp
Inhbb	Pgap1	Lypd6b	Igbp1	Tmeff2
Lpl	Sema4a	Esco2	Cdk18	Suclg1
Mcm6	Fam151b	Fgfbp3	Enpp1	Mast1
Mdm4	Chn2	Camk2n2	Rps17	Pdgfc
Meig1	Nlrx1	Elovl7	Slc16a2	Psmd14
Ndrg1	Wdr90	Hhipl2	Inmt	Asb4
Nid2	Homer2	Ak7	Thrsp	Igf2bp3
Nme1	Prrg1	Gpx2	Vegfc	Pde6h
Ppl	Pdzk1ip1	Gatsl2	Zap70	Car13
Ptgfr	Apol7a	Syt13	Adh7	Trim59
Ptpn14	Ces3a	Smarcd1	Arhgap6	Pop1
Rps29	Rarres1	Rad51c	Atp1b1	Nudt12
Rrm2	Rad52	Dpf3	Bche	Ccdc34
S100a10	Ttc23	Scml2	Bcl6	Rasl11b
Slc1a1	Enpp5	Btbd10	Bmp1	Ccdc115
Sstr4	Socs2	Psph	Serping1	Pin4
Sprr1a	Tprkb	Plekha1	Cfh	Cpm
Tgfbr2	Bdh2	Epdr1	Cradd	Ints10
Tnfrsf11a	1700001C19Rik	Rassf3	Crhr2	Lypd6b
Ugdh	Ubr2	Spats2	Dct	Xrcc4
Atox1	Sirpa	BC022687	Eef1a1	2010111I01Rik
S100g	Ablim2	Rgs9bp	Efna3	Egln3
Cdc7	Madd	Cdca7l	Samd9l	Zc3hav1
Cdk6	Ddah2	Ncapd2	Ext2	3110079O15Rik
Fem1b	Postn	Phospho1	Fn1	Fam84a
Fh1	Csrp3	Dock3	Ier2	Nln
Gna12	Slc29a1	BC030867	Insr	Got1l1
Gnai1	Macf1	Spire2	Cd47	Bicc1
Gng5	Slc38a3	Dtx4	Itih2	Arhgef5
Gsr	Osbpl5	Ankle1	Kdr	Dst
Hira	Slc43a2	Cbr3	Fabp5	Mgat5
Ier5	Apbb2	Mdfic	Lrrn3	Spsb4
Itga5	Yes1	Glis3	Neb	Eml6
Lmnb1	Arap3	6030419C18Rik	P4ha1	Cdca7l
Melk	Cav1	Topbp1	Pon1	Neil3
Nid1	Gm11837	Slc35d1	Pros1	Crygn
Pou4f1	Esrrg	Sdk1	Ptp4a1	Lrrc20
Rbp1	Cadps2	Psmd11	Reln	Ano2
Slc22a3	Ambp	Pcdh20	Rorc	Megf9
Slc2a1	Birc3	Arhgap11a	Slc12a7	Nrip1
Strn	Aqp1	Fam19a2	Slc16a7	Nbeal1
Slc7a11	Bid	Kif20b	Sox17	Maoa
Tinag	Btg1	Rcor1	Timp3	Mgst2
Rora	Car8	Cachd1	Akt3	Tnks
Hrasls	Car3	Tlr12	Grem2	Tmem139
Abcc5	Elovl3	Pvt1	Slc27a2	6430573F11Rik
Hunk	Cux2	Meg3	Vnn3	Hmbox1
Fbxo15	Cyp4b1	A330040F15Rik	Irf5	Sh3pxd2b
Cldn1	Fmo3	1810010D01Rik	Ttr	Zfp786
Incenp	Gcnt2	Mir3091	Sh3yl1	Piwil4
Gpc1	Slc6a9	1300002E11Rik	Timm8a1	Hist1h2bl
S100a11	Grik5	Mir5114	Nox4	Tmem202
Gipc2	Hcls1		Avpr1a	3110035E14Rik
Prss16	Hmgcr		Hpx	Nrg1
Panx1	Hmgcs2		Calcrl	Depdc1b
Rbm38	Lipc		Plxnc1	Pcdh20
B4galt6	Igfals		Cxcl13	Slit2
Nupr1	Igfbp2		Tspan7	D630045J12Rik
Pdgfc	Il15		Dpt	Mms22l
Plcg1	Inhba		Snd1	BC055324
Cdc42ep5	Itih1		Dnase2b	Tes
Smpd3	Junb		B3galt1	4632427E13Rik
Rrs1	Khk		Ank	3930402G23Rik
Hr	Klf2		Zfp318	BC039771
Smoc2	Lag3		Slc43a3	2810408I11Rik
Tor3a	Lrp1		Slc35b4	A730090N16Rik
Cdc20	Marcks		Mknk2	Gm19619
Igf2bp3	Mmp15		Med12	1700123M08Rik
Crip2	Notch1		Ddr2	2610307P16Rik
Nop10	P2ry1		Cndp2
Tmem54	P2ry2		Nit2
Mrps22	Igbp1		Aadac
Lsm5	Enpp1		Rgl3
Magohb	Pld2		Cd302
Mgst3	Plg		Col27a1
Bcl2l14	Pml		Clec14a
Tmem170	Ptprk		Zmynd19
Dsn1	Abcd3		Gramd3
Mastl	Rasa3		Sult1c2
Gin1	Scd1		Esam
Nudt12	Slc12a4		Nbas
Mphosph6	Serpina1a		Cpn2
Comtd1	Stat6		Ugt2a3
Col22a1	Inmt		Tbc1d5
Anxa13	Tnfsf10		Tram1
Lysmd2	Tob1		Ift57
Rpf1	Uox		Rftn2
Poc1a	Zap70		P2ry13
Ttll7	Adh7		Gns
Zbtb46	Bche		0610040J01Rik
Fam83d	Bcl6		Ppp1r3g
Lypd6b	Cat		Upp2
Trmu	Celsr1		Golga1
2010111I01Rik	Col4a2		Ptprb
Pinx1	Cradd		Adamtsl1
1700037C18Rik	Dct		Slc2a2
Cpne4	Eef1a1		Sucnr1
Tspan17	Efna3		Peli2
Spata17	Efna5		Immp2l
Cxxc1	F2		S1pr5
Elovl7	F7		Steap4
Mlkl	Ctgf		Srgap3
Fam84a	Gdi1		Eif3h
Tdrd9	Gp1ba		Colec12
Det1	Hivep2		Tmem19
Got1l1	Ier2		Mmaa
Srxn1	Igfbp5		Fgg
Acbd7	Insr		Farp1
Ak7	Cd47		Bmf
Gpx2	Kdr		Agap3
Gatsl2	Lamp1		Galnt11
Syt13	Ldlr		Usp3
Cnnm1	Lhx2		Akr1d1
Bicc1	Lrrn3		Mios
Krt23	Mpdz		Efemp1
Mrpl3	Neb		Cnst
Scml2	Nfkbia		Dennd1a
Arhgef5	P2rx4		Tspan33
Btbd10	Per2		Lrrk1
Pgs1	Pros1		Zfp825
Ncapg2	Ptpn18		Trhde
Dst	Ptpn3		Atp10d
Psph	Reln		Insig1
Plekha1	Rorc		Pms1
Epdr1	Serpinf1		Pcsk9
Galnt10	Srebf1		Nars2
Gldc	Tgfbr3		Dpyd
Spsb4	Nr2c1		Nhlrc3
Me2	Ugcg		Tmem44
Parm1	Fmnl3		Sh3tc2
Cenpi	Grem2		Snx14
Cdca7l	Nr0b2		Sntg2
Dync1li1	Angptl2		Sspo
Rps6ka3	Vnn3		Arhgap26
Osbpl10	Irf5		Lhfp
Lars2	Adra1a		Atp6v0d2
Hist1h4h	Apoa2		Nmnat2
Clstn3	C2		Dmrta1
Ano2	Klf10		Tmem229a
Pygb	Sh3yl1		Dock6
Dtx4	Podxl		Vps13b
Kctd3	Naglu		Agtr1a
Btbd7	Plcl2		Tmem26
Dact2	Nox4		Med12l
Fry	Ahcy		Dennd2c
Abcc12	Vezf1		Necab1
Nrip1	Avpr1a		Aldh8a1
Usp43	Gria3		Ccbe1
Insc	Spint1		Adck2
Olfm2	Hp		Col14a1
Glis3	Tef		Fgb
Leng9	Calcrl		Tppp
Casc1	Plxnc1		Ttc17
Zhx3	Slc23a2		Uggt1
Hmbox1	Cxcl11		Ugt1a5
Dmrt3	Rabggta		Kdelc2
Crebl2	Abcb10		Gm8883
Impad1	Plce1		2810025M15Rik
Slc15a5	Tspan7		Gm16548
Slc25a48	Foxo1		C730036E19Rik
Sdk1	Dpt		Gm16551
Hist1h2bj	Tmed2
Nrg1	Ccnl1
Vtcn1	Dnase2b
Tagln2	Stard10
Pcdh20	Mbnl1
Slit2	B3galt1
Prmt6	Ank
Arhgap11a	Jph1
Kif20b	Tmsb4x
Kcnv2	Klf13
Abr	Slc43a3
Cachd1	Mlxipl
Hcrtr2	F12
Rtn4rl2	Gucy1a3
Ccdc120	Herpud1
Cnot6	Fndc4
Rmrp	Ddr2
A330040F15Rik	Slc9a3r2
Vaultrc5	Apoc3
Bambi-ps1	Mvk
Mirlet7i	Arid5b
1110002L01Rik	Ssbp3
4933427E11Rik	Dsp
Gm5105	Jam2
4732490B19Rik	Plekhf1
4930520O04Rik	Nudt7
Gm15787	Gng11
1700123M08Rik	Acot11
2310034O05Rik	Rwdd3
2610016A17Rik	Atg10
	Proz
	Gramd3
	Dusp6
	Slc25a37
	Plxnd1
	Dgat2
	Ppm1m
	Hyi
	Pbld1
	Slc46a1
	Cdc42ep2
	Pmvk
	Ttl
	Mcm10
	Ddo
	Ccdc57
	Tmem25
	Cpn2
	Amdhd1
	Rbpms2
	Tm7sf2
	1700066M21Rik
	Fam161a
	Ift57
	Zbtb4
	0610040J01Rik
	Ppp1r3g
	Upp2
	Adamtsl1
	Lbh
	Crispld2
	Akap12
	Sytl1
	Sucnr1
	Clec2h
	Hrg
	Foxp2
	Asb7
	Tshz2
	Ftcd
	Elovl6
	Grin3b
	Tmem19
	Tmem30a
	Enpp3
	Akr1c14
	Cyp4f15
	Actn1
	Elovl5
	Bmf
	Stab2
	Wnt9a
	Mllt6
	Stxbp6
	Slc17a2
	Slc22a7
	Ppp2r5a
	Lrrc3
	Hibadh
	Fgl1
	Rasgef1b
	St6gal1
	Dennd1a
	Tspan33
	Trhde
	Ehbp1
	Svil
	Insig1
	Pcsk9
	Disp2
	Dennd2a
	Cobl
	Arhgap29
	Lhfpl2
	Sh3tc2
	Sc5d
	Man2a2
	Sntg2
	Sspo
	Impg2
	Slc38a2
	Txndc15
	Arhgap26
	Slco2b1
	Aard
	Plxna4
	Fam76b
	Lrtm1
	Smo
	Glt28d2
	Vps13b
	Chd9
	Zfp629
	Agtr1a
	Rnf150
	Fam43a
	Ssh2
	Tmem26
	Med12l
	Pm20d1
	Dixdc1
	Nceh1
	Tiparp
	Col14a1
	Mustn1
	Ppp1r9a
	Tppp
	Gprin3
	Qrfp
	Lmo7
	Ugt1a5
	Ptpdc1
	Gm5088
	H2-K2
	A730017L22Rik
	1810058I24Rik
	Gm3219
	Gm8883
	Dleu2
	Mir703
	4930412C18Rik
	D330041H03Rik
	9130019P16Rik
	Gm16548
	2210408F21Rik
	1810008I18Rik
